# A molecular gradient along the longitudinal axis of the human hippocampus informs large-scale behavioral systems

**DOI:** 10.1101/587071

**Authors:** Jacob W. Vogel, Renaud La Joie, Michel J. Grothe, Alex Diaz-Papkovich, Andrew Doyle, Etienne Vachon-Presseau, Claude Lepage, Reinder Vos de Wael, Yasser Iturria-Medina, Boris Bernhardt, Gil D. Rabinovici, Alan C. Evans

**Affiliations:** Montreal Neurological Institute, McGill University, Montŕeal, QC, Canada; Memory and Aging Center, University of California, San Francisco, CA, USA; German Center for Neurodegenerative Diseases (DZNE), Rostock, Germany; McGill University, Montŕeal, QC, Canada

**Keywords:** Hippocampus, Gene expression, Neuroimaging, Brain Networks, Imaging Genetics, Neurodegenerative Disease, Cognition

## Abstract

The functional organization of the hippocampus is distributed as a gradient along its longitudinal axis that explains its differential interaction with diverse brain systems. We show that the location of human tissue samples extracted along the longitudinal axis of the hippocampus can be predicted within 2mm using the expression pattern of less than 100 genes. When variation in this specific gene expression pattern was observed across the whole brain, a distinct anterioventral-posteriodorsal gradient was observed. Frontal, anterior temporal and brainstem regions involved in social and motivational behaviors, selectively vulnerable to frontotemporal dementia and more functionally connected to the anterior hippocampus could be clearly differentiated from posterior parieto-occipital and cerebellar regions involved in spatial cognition, selectively vulnerable to Alzheimers disease, and more functionally connected to the posterior hippocampus. These findings place the human hippocampus at the interface of two major brain systems defined by a single distinct molecular gradient. (148/150)
