## Supplementary Tables 1-6 for "A molecular gradient along the longitudinal axis of the human hippocampus informs large-scale behavioral systems": Table2_AD_FTD.xlsx

### Sheet: Sheet1
	AD	FTD	Test
Age at FDG: mean (sd)	62.0 (8.8)	61.4 (8.7)	Cohen’s d = 0.07, pt-test=0.79, pMannWhitney=0.82
Females: n (%)	12 (34%)	19 (54%)	Fisher exact p=0.15
Years of education: mean (sd)	16.1 (2.9)	16.3 (4.7)	Cohen’s d = 0.04,pt-test=0.88, pMannWhitney=0.81
Dementia stage (CDR≥1): n (%)	22 (63%)	17 (49%)	Fisher exact p=0.34
CDR-SoB: mean (sd)	4.8 (1.9)	4.2 (3.2)	Cohen’s d = 0.25, pt-test=0.30, pMannWhitney=0.31
