## Supplementary Tables 1-6 for "A molecular gradient along the longitudinal axis of the human hippocampus informs large-scale behavioral systems": Table_S1_Set2_GO.csv

cluster	genes	pattern	term	percentage
0	DGKG	anterior	cellular biogenic amine metabolic process	1
0	PCOLCE2	anterior	cellular amine metabolic process	1
0	MLPH	anterior	diacylglycerol kinase activity	0.6666666667
0	SMAD9	anterior	catecholamine metabolic process	0.6
0	DNAH12	anterior	catechol+AC0-containing compound biosynthetic process	0.6
0	COL21A1	anterior	catecholamine biosynthetic process	0.6
0	SGCG	anterior	phenol+AC0-containing compound biosynthetic process	0.6
0	FAT4	anterior	catechol+AC0-containing compound metabolic process	0.6
0	PTER	anterior	calcium ion binding	0.5454545455
0	C1QL2	anterior	protein kinase C+AC0-activating G+AC0-protein coupled receptor signaling pathway	0.5
0	TRIM54	anterior	phytoalexin metabolic process	0.5
0	FOSB	anterior	phenol+AC0-containing compound metabolic process	0.5
0	LRCOL1	anterior	cellular response to alkaloid	0.5
0	CA10	anterior	isoquinoline alkaloid metabolic process	0.5
0	ATP11C	anterior	response to calcium ion	0.4444444444
0	BHMT	anterior	animal organ development	0.4
0	CLDN20	anterior	neuron development	0.375
0	MARCH1	anterior	circadian rhythm	0.375
0	ETV1	anterior	developmental process	0.3689320388
0	MYO16	anterior	anatomical structure development	0.36
0	CLEC4G	anterior
0	PRPH2	anterior
0	RASL10A	anterior
0	TOX3	anterior
0	FRMPD2	anterior
0	TMEM132D	anterior
0	COCH	anterior
0	SYTL1	anterior
0	PTGES	anterior
0	KIF25	anterior
0	IQGAP2	anterior
0	RSPH9	anterior
0	TDO2	anterior
0	OVCH1	anterior
0	RFTN1	anterior
0	ATOH7	anterior
0	DIO3	anterior
0	MALL	anterior
0	CPXM2	anterior
0	ASCL2	anterior
0	DCBLD1	anterior
0	S100A10	anterior
0	IRX2	anterior
0	ARSJ	anterior
0	IFI16	anterior
0	WDFY4	anterior
0	DAPL1	anterior
0	CPAMD8	anterior
0	DMRT3	anterior
0	TP53I3	anterior
0	RARRES1	anterior
0	MOXD1	anterior
0	ADAMTSL1	anterior
0	MEGF11	anterior
0	KLK1	posterior
0	PCDHB8	posterior
0	PCDHGA1	posterior
0	HDC	posterior
0	ADAMTS19	posterior
0	DDC	posterior
0	USP2	posterior
0	BNC2	posterior
0	TNNT2	posterior
0	ELN	posterior
0	ONECUT3	posterior
0	NECAB1	posterior
0	FEV	posterior
0	BCL11B	posterior
0	LPO	posterior
0	CAMKK2	posterior
0	DIRAS2	posterior
0	RAD51	posterior
0	RDH10	posterior
0	NUDT1	posterior
0	PVALB	posterior
0	ROM1	posterior
0	CCDC68	posterior
0	HR	posterior
0	PDLIM7	posterior
0	CDH15	posterior
0	DCHS2	posterior
0	CPNE8	posterior
0	SPATA19	posterior
0	DOPEY2	posterior
0	BAIAP2L2	posterior
0	VASH2	posterior
0	RERG	posterior
0	ENO3	posterior
0	PTX3	posterior
0	WIPF3	posterior
0	DGKH	posterior
0	CNTNAP3	posterior
0	TBC1D16	posterior
0	OSBPL3	posterior
0	EFHD2	posterior
1	SEMA3C	anterior	negative chemotaxis	1
1	POSTN	anterior	chemorepellent activity	1
1	JUN	anterior	negative regulation of axon guidance	1
1	INSM1	anterior	positive regulation of cell migration	0.8125
1	BDNF	anterior	regulation of cell motility	0.8
1	IGFBP5	anterior	regulation of cell migration	0.8
1	TMEFF2	anterior	positive regulation of locomotion	0.7777777778
1	SEMA3D	anterior	regulation of cellular component movement	0.7407407407
1	SLIT2	anterior	regulation of locomotion	0.6896551724
1	NRG1	anterior	regulation of cell morphogenesis involved in differentiation	0.6666666667
1	CADM1	anterior	semaphorin+AC0-plexin signaling pathway	0.6
1	PIK3CD	anterior	regulation of cell+AC0-matrix adhesion	0.5714285714
1	CDH13	anterior	low+AC0-density lipoprotein particle mediated signaling	0.5
1	SRPX2	anterior	lipoprotein particle mediated signaling	0.5
1	WNT4	anterior	regulation of cellular response to growth factor stimulus	0.4545454545
1	PDLIM5	posterior	regulation of anatomical structure morphogenesis	0.4444444444
1	SEMA6D	posterior	negative regulation of cellular response to growth factor stimulus	0.4444444444
1	ONECUT2	posterior	negative regulation of developmental growth	0.4285714286
1	PDCD6	posterior	negative regulation of growth	0.4166666667
1	EPPK1	posterior	regulation of developmental growth	0.4
1	AIRE	posterior
1	NEXN	posterior
2	GABRQ	anterior	GABA receptor activity	1
2	GABRA2	anterior	chloride channel complex	1
2	CHRNA3	anterior	+ACI-synaptic transmission	GABAergic+ACI-	1
2	GABRD	posterior	inhibitory extracellular ligand+AC0-gated ion channel activity	1
2	CHRNA1	posterior	benzodiazepine receptor activity	1
2	GABRA4	posterior	postsynaptic neurotransmitter receptor activity	1
2	GABRA1	posterior	GABA+AC0-A receptor complex	1
2	GRIK1	posterior	neurotransmitter receptor activity involved in regulation of postsynaptic membrane potential	1
2	GABRB2	posterior	GABA receptor complex	1
2	GRIA3	posterior	chloride channel activity	1
2			transmitter+AC0-gated ion channel activity involved in regulation of postsynaptic membrane potential	1
2			GABA+AC0-gated chloride ion channel activity	1
2			GABA+AC0-A receptor activity	1
2			transmitter+AC0-gated channel activity	1
2			transmitter+AC0-gated ion channel activity	1
2			gamma+AC0-aminobutyric acid signaling pathway	1
2			extracellular ligand+AC0-gated ion channel activity	0.9166666667
2			chloride transport	0.8571428571
2			inorganic anion transmembrane transport	0.8571428571
2			chloride transmembrane transporter activity	0.8571428571
3	PDYN	anterior	signal release	0.75
3	GRP	anterior	positive regulation of hormone secretion	0.5555555556
3	C1QL1	anterior	presynapse	0.5333333333
3	SLC18A2	anterior	neuropeptide receptor binding	0.5
3	NPTX1	anterior	positive regulation of large conductance calcium+AC0-activated potassium channel activity	0.5
3	DGKI	posterior	regulation of large conductance calcium+AC0-activated potassium channel activity	0.5
3	SYT10	posterior	axon terminus	0.5
3	UNC13C	posterior	neuropeptide hormone activity	0.5
3	NPAS4	posterior	exocytic vesicle	0.5
3	NMU	posterior	regulation of trans+AC0-synaptic signaling	0.4
3	GAL	posterior	modulation of chemical synaptic transmission	0.4
3	CARTPT	posterior	positive regulation of secretion	0.4
3	SV2C	posterior	positive regulation of secretion by cell	0.4
3			neurotransmitter transport	0.375
3			regulation of hormone secretion	0.3571428571
3			regulation of eating behavior	0.3333333333
3			positive regulation of cortisol secretion	0.3333333333
3			regulation of catecholamine secretion	0.3333333333
3			neurotransmitter loading into synaptic vesicle	0.3333333333
3			amine transport	0.3333333333
4	GPR83	anterior	neuropeptide receptor activity	0.8333333333
4	PTGFR	anterior	G+AC0-protein coupled peptide receptor activity	0.75
4	TRHR	anterior	galanin receptor activity	0.6666666667
4	APLNR	anterior	positive regulation of cytosolic calcium ion concentration	0.5384615385
4	MET	anterior	positive regulation of large conductance calcium+AC0-activated potassium channel activity	0.5
4	GPR88	anterior	regulation of large conductance calcium+AC0-activated potassium channel activity	0.5
4	SORCS3	anterior	phospholipase C+AC0-activating G+AC0-protein coupled receptor signaling pathway	0.5
4	PTGER3	anterior	regulation of cytosolic calcium ion concentration	0.5
4	GALR2	anterior	cellular calcium ion homeostasis	0.4666666667
4	CXCR4	anterior	calcium ion homeostasis	0.4666666667
4	TNFRSF4	anterior	transmembrane signaling receptor activity	0.4418604651
4	NTSR2	anterior	signaling receptor activity	0.4318181818
4	PTPRG	anterior	molecular transducer activity	0.4222222222
4	PLXNC1	anterior	neuropeptide signaling pathway	0.4166666667
4	IL1R1	posterior	semaphorin+AC0-plexin signaling pathway	0.4
4	THBD	posterior	+ACI-G+AC0-protein coupled receptor signaling pathway	coupled to cyclic nucleotide second messenger+ACI-	0.3636363636
4	P2RY8	posterior	second+AC0-messenger+AC0-mediated signaling	0.3571428571
4			regulation of cortisol secretion	0.3333333333
4			positive regulation of cortisol secretion	0.3333333333
4			inflammatory response	0.3125
5	CNGA3	anterior	inorganic ion transmembrane transport	0.55
5	FXYD6	anterior	cation channel activity	0.5384615385
5	SLC26A4	anterior	ion transmembrane transporter activity	0.48
5	SLC2A12	anterior	inorganic molecular entity transmembrane transporter activity	0.48
5	KCNK12	anterior	ion transmembrane transport	0.4642857143
5	SCARA5	anterior	transmembrane transport	0.4333333333
5	TRPV2	anterior	substrate+AC0-specific channel activity	0.4285714286
5	KCNN3	anterior	passive transmembrane transporter activity	0.4285714286
5	KCNK2	posterior	ion channel activity	0.4285714286
5	TRPM3	posterior	channel activity	0.4285714286
5	NCALD	posterior	ion transport	0.3939393939
5	KCNH5	posterior	ion gated channel activity	0.3684210526
5			gated channel activity	0.3684210526
5			cell surface	0.2
5			sensory perception	0.1904761905
5			axon part	0.1875
5			cell body	0.1875
5			axon terminus	0.1666666667
5			transmembrane transporter complex	0.1538461538
5			transporter complex	0.1538461538
6	OPRK1	anterior	negative regulation of luteinizing hormone secretion	1
6	PENK	posterior	+ACI-synaptic transmission	dopaminergic+ACI-	1
6	TAC1	posterior	positive regulation of corticosterone secretion	1
6	CRH	posterior	positive regulation of behavior	0.8
6	ADORA2A	posterior	eating behavior	0.75
6			positive regulation of digestive system process	0.6666666667
6			response to anesthetic	0.6666666667
6			+ACI-regulation of synaptic transmission	cholinergic+ACI-	0.6666666667
6			positive regulation of response to drug	0.6
6			regulation of endocrine process	0.6
6			response to alkaloid	0.6
6			sensory perception of pain	0.6
6			regulation of behavior	0.5714285714
6			+ACI-regulation of acetylcholine secretion	neurotransmission+ACI-	0.5
6			response to corticosterone	0.5
6			response to xenobiotic stimulus	0.5
6			positive regulation of corticosteroid hormone secretion	0.5
6			regulation of catecholamine secretion	0.5
6			regulation of corticosteroid hormone secretion	0.5
6			isoquinoline alkaloid metabolic process	0.5
7	LYPD6B	anterior	negative regulation of transmembrane receptor protein serine/threonine kinase signaling pathway	0.8571428571
7	C1QTNF9	anterior	negative regulation of cellular response to growth factor stimulus	0.5555555556
7	RSPO2	anterior	regulation of cellular response to growth factor stimulus	0.5454545455
7	IGFBP6	anterior	regulation of signal transduction	0.5217391304
7	ARHGAP6	anterior	regulation of cell communication	0.45
7	CRLF1	anterior	regulation of signaling receptor activity	0.4444444444
7	KLK5	anterior	regulation of signaling	0.4444444444
7	HES5	anterior	hormone activity	0.4285714286
7	VRK2	anterior	receptor regulator activity	0.4210526316
7	GLI1	anterior	gland development	0.4166666667
7	NDP	anterior	regulation of response to stimulus	0.4
7	TGFBR3	anterior	receptor ligand activity	0.3888888889
7	PDE5A	anterior	anatomical structure morphogenesis	0.3684210526
7	TG	anterior	signaling receptor binding	0.3571428571
7	RGS22	anterior	morphogenesis of an epithelium	0.3333333333
7	KCTD16	posterior	tissue morphogenesis	0.3333333333
7	PMEPA1	posterior	tube development	0.3333333333
7	STK3	posterior	negative regulation of developmental growth	0.2857142857
7	ARHGEF17	posterior	regulation of developmental process	0.2857142857
7	RBPMS2	posterior	extracellular space	0.275
7	KREMEN1	posterior
7	E2F1	posterior
7	WNT10A	posterior
7	CYP26B1	posterior
7	GNG4	posterior
7	DACT2	posterior
7	RCAN3	posterior
7	GREM2	posterior
7	EPS8L1	posterior
7	SOSTDC1	posterior
7	SIX3	posterior
7	SEC14L1	posterior
7	CHN2	posterior
7	STC2	posterior
7
7
8	HRH1	anterior	serotonin receptor activity	1
8	CHRM5	anterior	G+AC0-protein coupled serotonin receptor activity	1
8	HTR2C	posterior	G+AC0-protein coupled neurotransmitter receptor activity	1
8	HTR7	posterior	amine binding	0.6666666667
8			serotonin binding	0.6666666667
8			serotonin receptor signaling pathway	0.5
8			+ACI-G+AC0-protein coupled receptor signaling pathway	coupled to cyclic nucleotide second messenger+ACI-	0.4545454545
8			neurotransmitter receptor activity	0.3846153846
8			phospholipase C+AC0-activating G+AC0-protein coupled receptor signaling pathway	0.3333333333
8			response to histamine	0.3333333333
8			cellular response to histamine	0.3333333333
8			ammonium ion binding	0.3333333333
8			dendrite	0.3125
8			anterograde trans+AC0-synaptic signaling	0.1785714286
8			trans+AC0-synaptic signaling	0.1785714286
8			chemical synaptic transmission	0.1785714286
8			synaptic signaling	0.1785714286
8			cell+AC0-cell signaling	0.1724137931
8			signaling	0.1666666667
8			regulation of hormone secretion	0.1428571429
9	P2RX7	anterior	lipoprotein particle mediated signaling	0.5
9	CD36	anterior	low+AC0-density lipoprotein particle mediated signaling	0.5
9	GHSR	posterior	positive regulation of digestive system process	0.3333333333
9			positive regulation of lipid localization	0.3333333333
9			regulation of eating behavior	0.3333333333
9			excitatory extracellular ligand+AC0-gated ion channel activity	0.25
9			signal release	0.25
9			regulation of amine transport	0.25
9			positive regulation of cytosolic calcium ion concentration	0.2307692308
9			regulation of cytosolic calcium ion concentration	0.2142857143
9			cellular calcium ion homeostasis	0.2
9			sensory perception of pain	0.2
9			calcium ion homeostasis	0.2
9			positive regulation of behavior	0.2
9			intrinsic component of synaptic membrane	0.1818181818
9			integral component of synaptic membrane	0.1818181818
9			cellular response to endogenous stimulus	0.1666666667
9			regulation of catecholamine secretion	0.1666666667
9			neuromuscular junction	0.1666666667
9			regulation of digestive system process	0.1666666667
			+ACoAKg-Percentage indicates the percentage of genes associated with this function appear in this cluster.
			+ACI-+ACoAKg-For each cluster	the top 20 associated terms are shown+ACI-
