## Supplementary Tables 1-6 for "A molecular gradient along the longitudinal axis of the human hippocampus informs large-scale behavioral systems": Table_S2_Set3_GO.csv

	cluster	pattern	genes	term	percentage
0	0	anterior	GYPB	peptide antigen assembly with MHC class II protein complex	1
1	0	anterior	OLFM4	intrinsic component of membrane	0.5534441805
2	0	anterior	IL13RA2	integral component of membrane	0.5508684864
3	0	anterior	RARRES1	cell adhesion	0.5164835165
4	0	anterior	HS6ST2	biological adhesion	0.5108695652
5	0	anterior	KNCN	membrane part	0.4721189591
6	0	anterior	SCARF2	calcium ion binding	0.4
7	0	anterior	VIPR1	molecular transducer activity	0.3943661972
8	0	anterior	FAM189A1	signaling receptor activity	0.3928571429
9	0	anterior	PCDH19	transmembrane signaling receptor activity	0.3902439024
10	0	anterior	RTN4RL1	cell surface	0.3768115942
11	0	anterior	CXXC11	phospholipase C+AC0-activating G+AC0-protein coupled receptor signaling pathway	0.3529411765
12	0	anterior	GPR112	intrinsic component of plasma membrane	0.3409090909
13	0	anterior	ATP11C	plasma membrane	0.338501292
14	0	anterior	ITGBL1	plasma membrane part	0.3365695793
15	0	anterior	SNED1	ear development	0.3333333333
16	0	anterior	SLC7A14	integral component of plasma membrane	0.3212121212
17	0	anterior	CDH9	G+AC0-protein coupled receptor signaling pathway	0.2764227642
18	0	anterior	SNCB	receptor complex	0.2692307692
19	0	anterior	MEST	collagen+AC0-containing extracellular matrix	0.2647058824
20	0	anterior	SYN2
21	0	anterior	SYT13
22	0	anterior	TMEM2
23	0	anterior	FUT4
24	0	anterior	GPR35
25	0	anterior	PCSK5
26	0	anterior	OPN4
27	0	anterior	GML
28	0	anterior	GALNT3
29	0	anterior	SLN
30	0	anterior	ESYT3
31	0	anterior	LY96
32	0	anterior	MAOB
33	0	anterior	PTCHD1
34	0	anterior	MREG
35	0	anterior	STEAP3
36	0	anterior	NPY1R
37	0	anterior	TRHR
38	0	anterior	GALNT8
39	0	anterior	USH2A
40	0	anterior	COL6A3
41	0	anterior	SGCG
42	0	anterior	CD5
43	0	anterior	PTPRQ
44	0	anterior	FAT4
45	0	anterior	ART3
46	0	anterior	WSCD1
47	0	anterior	INADL
48	0	anterior	CDH22
49	0	anterior	GPR62
50	0	anterior	ECE2
51	0	anterior	YIF1A
52	0	anterior	PTH2R
53	0	anterior	PKHD1L1
54	0	anterior	MMRN1
55	0	anterior	OR4C12
56	0	anterior	BTNL10
57	0	anterior	TMEM71
58	0	anterior	PCDH18
59	0	anterior	PRPH2
60	0	anterior	TMEM14E
61	0	anterior	PPID
62	0	anterior	HRASLS2
63	0	anterior	LILRA4
64	0	anterior	DCBLD1
65	0	anterior	CLEC7A
66	0	anterior	CYP4F12
67	0	anterior	APOO
68	0	anterior	CREB3L3
69	0	anterior	SGCZ
70	0	anterior	TNFRSF4
71	0	anterior	OR9I1
72	0	anterior	PTGIR
73	0	anterior	FAM163A
74	0	anterior	XG
75	0	anterior	GSG1
76	0	anterior	TP53I13
77	0	anterior	VANGL1
78	0	anterior	TSPAN14
79	0	anterior	CCDC109B
80	0	anterior	HLA+AC0-DMB
81	0	anterior	PPAPDC1A
82	0	anterior	HSD11B1
83	0	anterior	EPCAM
84	0	anterior	CRIM1
85	0	anterior	MAOA
86	0	anterior	ABCC12
87	0	anterior	DPP10
88	0	anterior	FAM26F
89	0	anterior	PCDH11Y
90	0	anterior	MARCH1
91	0	anterior	GPR98
92	0	anterior	ST3GAL6
93	0	anterior	PRKG2
94	0	anterior	CD6
95	0	anterior	NHS
96	0	anterior	SYNGR3
97	0	anterior	GPC5
98	0	anterior	PTGER3
99	0	anterior	TMEM159
100	0	anterior	CHODL
101	0	anterior	ST6GAL2
102	0	anterior	MUC3B
103	0	anterior	HS3ST5
104	0	anterior	CYP46A1
105	0	anterior	SYTL2
106	0	anterior	TMEM91
107	0	anterior	SLITRK6
108	0	anterior	SDR16C5
109	0	anterior	FRMPD2
110	0	anterior	LRP1B
111	0	anterior	STYK1
112	0	anterior	TMEM200A
113	0	anterior	CCKBR
114	0	anterior	GPR31
115	0	anterior	OR52R1
116	0	anterior	BTNL8
117	0	anterior	GPR179
118	0	anterior	SLAMF7
119	0	anterior	CA12
120	0	anterior	OR52E8
121	0	anterior	SOAT1
122	0	anterior	GPR125
123	0	anterior	NTSR2
124	0	anterior	NKAIN4
125	0	anterior	TLCD1
126	0	anterior	CTXN3
127	0	anterior	PARD3B
128	0	anterior	MYBPC1
129	0	anterior	MARCH3
130	0	anterior	LRP10
131	0	anterior	BACE2
132	0	anterior	LPCAT2
133	0	anterior	TGFBI
134	0	anterior	SIGLEC14
135	0	anterior	CLEC9A
136	0	anterior	KIRREL
137	0	anterior	ERAP2
138	0	anterior	SCIN
139	0	anterior	ADAM28
140	0	anterior	S100A6
141	0	anterior	CYS1
142	0	anterior	LST1
143	0	anterior	COL8A2
144	0	anterior	HLA+AC0-DRA
145	0	anterior	MS4A4A
146	0	anterior	TYROBP
147	0	anterior	HLA+AC0-DMA
148	0	anterior	MEGF11
149	0	anterior	CDH12
150	0	anterior	TMEM45A
151	0	anterior	FREM2
152	0	anterior	ABCA13
153	0	anterior	PRND
154	0	posterior	POMT2
155	0	posterior	FAM209A
156	0	posterior	TSPAN9
157	0	posterior	TAS2R13
158	0	posterior	UNC13C
159	0	posterior	TMEM158
160	0	posterior	IL22RA1
161	0	posterior	GALNT5
162	0	posterior	BTN2A2
163	0	posterior	G6PC2
164	0	posterior	PCDHGB3
165	0	posterior	FUT10
166	0	posterior	ANTXR1
167	0	posterior	PCDHB16
168	0	posterior	KDELR3
169	0	posterior	PCDHB6
170	0	posterior	PCDHB8
171	0	posterior	GPR139
172	0	posterior	CNTNAP3
173	0	posterior	ECE1
174	0	posterior	PCDHB14
175	0	posterior	SLC10A7
176	0	posterior	YIPF7
177	0	posterior	TMEM169
178	0	posterior	CNTNAP3B
179	0	posterior	SNTG1
180	0	posterior	PCDHB9
181	0	posterior	NEDD4L
182	0	posterior	SLITRK5
183	0	posterior	SLC25A23
184	0	posterior	COL25A1
185	0	posterior	TMEM8B
186	0	posterior	TMCC2
187	0	posterior	PTDSS2
188	0	posterior	TECTA
189	0	posterior	ST3GAL2
190	0	posterior	SMPD3
191	0	posterior	NMUR1
192	0	posterior	KIF20A
193	0	posterior	NMBR
194	0	posterior	LY6K
195	0	posterior	GNGT2
196	0	posterior	SPRN
197	0	posterior	ICMT
198	0	posterior	NKG7
199	0	posterior	SYT2
200	0	posterior	ITGA10
201	0	posterior	EFCAB4B
202	0	posterior	SIGLEC10
203	0	posterior	MIDN
204	0	posterior	MRGPRF
205	0	posterior	ACSL5
206	0	posterior	RTP3
207	0	posterior	CD200R1
208	0	posterior	TPBG
209	0	posterior	CHAT
210	0	posterior	OR10A3
211	0	posterior	OR6A2
212	0	posterior	KIR2DS4
213	0	posterior	OR2G6
214	0	posterior	AMHR2
215	0	posterior	ADAM12
216	0	posterior	ULBP1
217	0	posterior	OR14A16
218	0	posterior	TRAM2
219	0	posterior	XK
220	0	posterior	CLDN19
221	0	posterior	NAT8L
222	0	posterior	LAYN
223	0	posterior	LINC00282
224	0	posterior	ENTPD3
225	0	posterior	GCNT4
226	0	posterior	TM6SF1
227	0	posterior	ENPP6
228	0	posterior	MFI2
229	0	posterior	AMIGO2
230	0	posterior	PAM
231	0	posterior	SLC35F1
232	0	posterior	GPR115
233	0	posterior	CD8B
234	0	posterior	OR4D2
235	0	posterior	FMO1
236	0	posterior	OR2B2
237	0	posterior	ACER1
238	0	posterior	GPR78
239	0	posterior	GPR111
240	0	posterior	OR1K1
241	0	posterior	GPR3
242	0	posterior	RASD2
243	0	posterior	FAT1
244	0	posterior	SV2C
245	0	posterior	SDHC
246	0	posterior	RTN2
247	0	posterior	TMEM104
248	0	posterior	SPARCL1
249	0	posterior	DEGS2
250	0	posterior	SYPL1
251	0	posterior	FAM162B
252	0	posterior	ECSCR
253	0	posterior	PROCR
254	0	posterior	HCAR1
255	0	posterior	RDH10
256	0	posterior	STAC2
257	0	posterior	GPR158
258	0	posterior	CLEC2L
259	0	posterior	FZD6
260	0	posterior	FRK
261	0	posterior	HLA+AC0-DOA
262	0	posterior	ABHD12
263	0	posterior	SPCS2
264	0	posterior	TSPAN12
265	0	posterior	DCHS2
266	0	posterior	CDCP1
281	1	anterior	PSD3	positive regulation of amine transport	0.5
282	1	anterior	TMEM108	synaptic membrane	0.5
283	1	anterior	USH1C	postsynaptic membrane	0.46875
284	1	anterior	PDYN	dendrite	0.462962963
285	1	anterior	PCSK2	regulation of neuron migration	0.4545454545
286	1	anterior	PPARGC1A	regulation of trans+AC0-synaptic signaling	0.42
287	1	anterior	RAB3B	modulation of chemical synaptic transmission	0.42
288	1	anterior	NRG1	regulation of neurotransmitter transport	0.4090909091
289	1	anterior	TH	positive regulation of glutamate secretion	0.4
290	1	anterior	CPLX3	regulation of amine transport	0.4
291	1	anterior	PARD3	regulation of catecholamine secretion	0.3846153846
292	1	anterior	SYNJ2	neuron projection	0.3790322581
293	1	anterior	MYO7A	synapse part	0.3482142857
294	1	anterior	MYO15A	cell projection part	0.3428571429
295	1	anterior	DFNB31	plasma membrane bounded cell projection part	0.3428571429
296	1	anterior	PALMD	synapse	0.3333333333
297	1	anterior	DTNBP1	terminal bouton	0.3333333333
298	1	anterior	CALB2	axolemma	0.3333333333
299	1	anterior	STON2	multicellular organismal response to stress	0.3333333333
300	1	anterior	SYT9	neuron part	0.3315217391
301	1	anterior	SNCG
302	1	anterior	CCK
303	1	posterior	CAMK2A
304	1	posterior	DOCK10
305	1	posterior	PPP1CC
306	1	posterior	PDLIM5
307	1	posterior	GRASP
308	1	posterior	CALB1
309	1	posterior	NTF3
310	1	posterior	RPH3A
311	1	posterior	KALRN
312	1	posterior	GDNF
313	1	posterior	PFN2
314	1	posterior	CARTPT
315	1	posterior	HOMER3
316	1	posterior	ROGDI
317	1	posterior	HPCA
318	1	posterior	KLHL17
319	1	posterior	KMO
320	1	posterior	CAPRIN1
321	1	posterior	PIAS3
322	1	posterior	ENPP1
323	1	posterior	ARC
324	1	posterior	LZTS1
325	1	posterior	STRC
326	1	posterior	CABP1
327	1	posterior	CADPS2
328	1	posterior	HOMER2
329	1	posterior	FARP1
330	1	posterior	ANK1
331	1	posterior	RIT2
332	1	posterior	RBM3
333	1	posterior	MYO3A
334	1	posterior	PENK
335	1	posterior	DAB2IP
336	1	posterior	PRR7
337	1	posterior	BRSK1
338	1	posterior	RASGRP2
339	1	posterior	TAC1
340	1	posterior	SCGN
346	2	anterior	EXD1	cellular response to copper ion	1
347	2	anterior	RFTN1	detoxification of copper ion	1
348	2	anterior	ZNF215	detoxification of inorganic compound	1
349	2	anterior	ARNT2	response to copper ion	0.7777777778
350	2	anterior	RCN1	cellular response to zinc ion	0.7777777778
351	2	anterior	RASL10A	response to zinc ion	0.5833333333
352	2	anterior	ANXA8	vitamin D binding	0.5
353	2	anterior	FAM183A	collagen+AC0-containing extracellular matrix	0.3823529412
354	2	anterior	DNAH5	extracellular region	0.3454545455
355	2	anterior	POLR3B	animal organ development	0.3414634146
356	2	anterior	MYOM2	calcium ion binding	0.3411764706
357	2	anterior	COL4A2	response to growth factor	0.3333333333
358	2	anterior	DACH2	anatomical structure development	0.3243243243
359	2	anterior	ELK1	cellular developmental process	0.3185483871
360	2	anterior	FILIP1	sensory organ development	0.3157894737
361	2	anterior	OCM2	developmental process	0.3076923077
362	2	anterior	ZNF391	biological regulation	0.2921013413
363	2	anterior	AMACR	response to stimulus	0.2863849765
364	2	anterior	AP1S1	cellular response to growth factor stimulus	0.2857142857
365	2	anterior	EML1	cellular response to chemical stimulus	0.2704402516
366	2	anterior	KDM6A
367	2	anterior	TRIM14
368	2	anterior	PLCH2
369	2	anterior	SLFN11
370	2	anterior	HPCAL4
371	2	anterior	MAMLD1
372	2	anterior	TMEM155
373	2	anterior	SCUBE2
374	2	anterior	VCX2
375	2	anterior	SPON2
376	2	anterior	PIWIL4
377	2	anterior	NFE2L3
378	2	anterior	ZNF488
379	2	anterior	NXF5
380	2	anterior	IKZF2
381	2	anterior	C1QL2
382	2	anterior	GPRIN1
383	2	anterior	DDO
384	2	anterior	DGKB
385	2	anterior	SCGB2A1
386	2	anterior	MED27
387	2	anterior	GUSBP3
388	2	anterior	HPCAL1
389	2	anterior	PGAM2
390	2	anterior	ZNF660
391	2	anterior	NANOS1
392	2	anterior	KLK10
393	2	anterior	TSHZ2
394	2	anterior	MATN2
395	2	anterior	TREX1
396	2	anterior	NR2F1
397	2	anterior	DOCK11
398	2	anterior	NAAA
399	2	anterior	DHRS2
400	2	anterior	LYZL4
401	2	anterior	ZNF516
402	2	anterior	ARSK
403	2	anterior	EFCAB1
404	2	anterior	TCF15
405	2	anterior	CSN1S1
406	2	anterior	MMP3
407	2	anterior	ZBTB7C
408	2	anterior	IMPG1
409	2	anterior	SALL4
410	2	anterior	VIT
411	2	anterior	DUX5
412	2	anterior	LPP
413	2	anterior	DLX3
414	2	anterior	SOX15
415	2	anterior	GSTM3
416	2	anterior	IRX2
417	2	anterior	SERPINB13
418	2	anterior	VENTX
419	2	anterior	WDR62
420	2	anterior	SMTN
421	2	anterior	ZNF735
422	2	anterior	HSD17B14
423	2	anterior	PARP3
424	2	anterior	PNMA5
425	2	anterior	NHLH1
426	2	anterior	INSC
427	2	anterior	HES2
428	2	anterior	MYH8
429	2	anterior	ITIH2
430	2	anterior	VCX3A
431	2	anterior	VDR
432	2	anterior	ZNF837
433	2	anterior	PROS1
434	2	anterior	FOXF2
435	2	anterior	SPAG17
436	2	anterior	CRYZ
437	2	anterior	ADAMTSL1
438	2	anterior	GLDC
439	2	anterior	PYGL
440	2	anterior	DDB2
441	2	anterior	COL24A1
442	2	anterior	SOX5
443	2	anterior	NELL1
444	2	anterior	FNDC1
445	2	anterior	GCNT1
446	2	anterior	SATB2
447	2	anterior	STAT4
448	2	anterior	PROC
449	2	anterior	SCML4
450	2	anterior	MYO16
451	2	anterior	ABHD15
452	2	anterior	TEPP
453	2	anterior	KRT33B
454	2	anterior	MEOX1
455	2	anterior	TP53AIP1
456	2	anterior	BACH2
457	2	anterior	BCOR
458	2	anterior	LSP1
459	2	anterior	CFD
460	2	anterior	CBLN4
461	2	anterior	CRYGD
462	2	anterior	REPS2
463	2	anterior	ETV1
464	2	anterior	EFHC2
465	2	anterior	TOX
466	2	anterior	IRF8
467	2	anterior	CRYBB1
468	2	anterior	FOXP4
469	2	anterior	A1BG
470	2	anterior	COCH
471	2	anterior	ASIP
472	2	anterior	SP5
473	2	anterior	ZNF385B
474	2	anterior	PCP4
475	2	anterior	CYP2F1
476	2	anterior	ANKRD33
477	2	anterior	GGNBP1
478	2	anterior	TEX264
479	2	anterior	PCBD1
480	2	anterior	ZC3HAV1
481	2	anterior	FAM126A
482	2	anterior	FAM9B
483	2	anterior	IRX5
484	2	anterior	RPA4
485	2	anterior	OAS1
486	2	anterior	RBM22
487	2	anterior	WNT2B
488	2	anterior	MT1A
489	2	anterior	MT1M
490	2	anterior	MT1G
491	2	anterior	MT1B
492	2	anterior	MT1E
493	2	anterior	MT1F
494	2	anterior	MT2A
495	2	anterior	GJB6
496	2	anterior	PDK4
497	2	anterior	PLEKHO2
498	2	anterior	FBLN2
499	2	anterior	DMGDH
500	2	anterior	SCRG1
501	2	anterior	TTPA
502	2	anterior	ABI3BP
503	2	anterior	RASL12
504	2	anterior	IFI16
505	2	anterior	RBBP8
506	2	anterior	ZWILCH
507	2	anterior	HOXD3
508	2	anterior	NES
509	2	anterior	IRX3
510	2	anterior	PAOX
511	2	anterior	RUNX1T1
512	2	anterior	BLID
513	2	anterior	PBX3
514	2	anterior	PDE11A
515	2	anterior	C1QB
516	2	anterior	C1QA
517	2	anterior	TP53I3
518	2	anterior	NUPR1
519	2	anterior	ABTB2
520	2	anterior	SEPT9
521	2	anterior	LDB3
522	2	anterior	POLR3G
523	2	anterior	PHKA1
524	2	anterior	CPNE2
525	2	anterior	KRT17
526	2	anterior	FSTL5
527	2	anterior	RXRG
528	2	anterior	STK32B
529	2	anterior	DEFB124
530	2	anterior	BHMT
531	2	posterior	TTC30A
532	2	posterior	SYTL5
533	2	posterior	DGAT2
534	2	posterior	TRIM17
535	2	posterior	HLF
536	2	posterior	RBM24
537	2	posterior	GFOD1
538	2	posterior	ADAMTS6
539	2	posterior	POLH
540	2	posterior	KCNRG
541	2	posterior	PLCL1
542	2	posterior	AFF1
543	2	posterior	BRWD3
544	2	posterior	ACAP2
545	2	posterior	FJX1
546	2	posterior	PRDM8
547	2	posterior	BRD8
548	2	posterior	CCDC37
549	2	posterior	DDC
550	2	posterior	BNC2
551	2	posterior	CCDC65
552	2	posterior	PGC
553	2	posterior	NEB
554	2	posterior	MYLK3
555	2	posterior	PHC1
556	2	posterior	POU2F1
557	2	posterior	FTHL17
558	2	posterior	YEATS2
559	2	posterior	UBXN10
560	2	posterior	DIRAS2
561	2	posterior	EPB41
562	2	posterior	CCDC13
563	2	posterior	CCNA2
564	2	posterior	ZSCAN29
565	2	posterior	FMNL3
566	2	posterior	PARG
567	2	posterior	DLAT
568	2	posterior	MEX3B
569	2	posterior	LAIR2
570	2	posterior	CAMK4
571	2	posterior	FOXD4L3
572	2	posterior	JDP2
573	2	posterior	SPEG
574	2	posterior	ICA1L
575	2	posterior	NFIC
576	2	posterior	ZNF669
577	2	posterior	NXPE3
578	2	posterior	HIST1H2AC
579	2	posterior	KDM6B
580	2	posterior	PDLIM7
581	2	posterior	SH3PXD2B
582	2	posterior	CSDC2
583	2	posterior	LIPG
584	2	posterior	NEURL1B
585	2	posterior	EGR4
586	2	posterior	SMARCD2
587	2	posterior	RCC1
588	2	posterior	LMOD3
589	2	posterior	MLLT6
590	2	posterior	DCLRE1C
591	2	posterior	FKBP14
592	2	posterior	CAPZA2
593	2	posterior	PPP1R12B
594	2	posterior	WIBG
595	2	posterior	LHX8
596	2	posterior	GALNS
597	2	posterior	GMPR
598	2	posterior	EGFL6
599	2	posterior	RGP1
600	2	posterior	ADPRH
601	2	posterior	IPCEF1
602	2	posterior	FMN1
603	2	posterior	FOXD2
604	2	posterior	SMPX
605	2	posterior	RHOXF1
606	2	posterior	LCN8
607	2	posterior	PODNL1
608	2	posterior	FCN2
609	2	posterior	NFKBIZ
610	2	posterior	UBA6
611	2	posterior	ABCF1
612	2	posterior	CBX8
613	2	posterior	TFCP2L1
614	2	posterior	TFDP3
615	2	posterior	FKBP7
616	2	posterior	ZNF365
617	2	posterior	ADAMTS15
618	2	posterior	ZNF398
619	2	posterior	UPB1
620	2	posterior	GBP5
621	2	posterior	PTER
622	2	posterior	CENPF
623	2	posterior	VEPH1
624	2	posterior	EFHB
625	2	posterior	CYLC1
626	2	posterior	OVCH2
627	2	posterior	PROZ
628	2	posterior	OBP2A
629	2	posterior	F12
630	2	posterior	CPNE8
631	2	posterior	GINS2
632	2	posterior	SYPL2
633	2	posterior	MAFB
634	2	posterior	NUDT7
635	2	posterior	NXPH2
636	2	posterior	SPATA18
637	2	posterior	SYNPO2
638	2	posterior	PTTG2
639	2	posterior	PTTG1
640	2	posterior	CNN1
641	2	posterior	TNMD
642	2	posterior	CFH
643	2	posterior	SPINK9
644	2	posterior	SIRT5
645	2	posterior	FBXO5
646	2	posterior	CCDC39
647	2	posterior	GGT3P
648	2	posterior	NUCB1
649	2	posterior	ADH4
650	2	posterior	KRTAP3+AC0-1
651	2	posterior	COLEC10
652	2	posterior	HSPB6
653	2	posterior	SPSB4
654	2	posterior	OPA3
655	2	posterior	ELN
656	2	posterior	ZNF688
657	2	posterior	RORC
658	2	posterior	POLE2
659	2	posterior	TDRD12
660	2	posterior	STON1
661	2	posterior	DTX2
662	2	posterior	ATXN1
663	2	posterior	USP45
664	2	posterior	TBC1D16
665	2	posterior	FEM1A
666	2	posterior	FBXO32
667	2	posterior	HOOK2
668	2	posterior	MTFR1
669	2	posterior	ZSCAN20
670	2	posterior	RPL22
671	2	posterior	BAIAP2L2
672	2	posterior	STK16
673	2	posterior	HECA
674	2	posterior	TRAPPC9
675	2	posterior	RILP
676	2	posterior	RHPN2
677	2	posterior	NXPH3
678	2	posterior	ADSSL1
679	2	posterior	RERGL
680	2	posterior	MGP
681	2	posterior	ANGPTL2
682	2	posterior	SMTN
683	2	posterior	EIF4G2
684	2	posterior	ZIC5
685	2	posterior	CCDC80
686	2	posterior	TRIM58
687	2	posterior	OBFC1
688	2	posterior	POLR3D
689	2	posterior	BEND5
690	2	posterior	SNX8
691	2	posterior	FNDC4
692	2	posterior	SOHLH1
693	2	posterior	NEUROD6
694	2	posterior	SDSL
695	2	posterior	RASSF5
696	2	posterior	CRYBA2
697	2	posterior	ZNF556
698	2	posterior	PTGS1
699	2	posterior	LUM
700	2	posterior	LCN15
701	2	posterior	MASP1
702	2	posterior	NNMT
703	2	posterior	MORC1
704	2	posterior	OLFML2B
726	3	anterior	SLC26A4	carboxylic acid transmembrane transporter activity	1
727	3	anterior	SLC30A3	organic acid transmembrane transporter activity	1
728	3	anterior	PKD1L2	organic anion transmembrane transporter activity	0.9655172414
729	3	anterior	FAM155B	organic acid transport	0.8157894737
730	3	anterior	SLC43A1	carboxylic acid transport	0.8157894737
731	3	anterior	ADAMTS8	anion transmembrane transporter activity	0.7555555556
732	3	anterior	SLC26A11	organic anion transport	0.72
733	3	anterior	SLC18A2	anion transport	0.6029411765
734	3	anterior	SLC1A5	neurotransmitter loading into synaptic vesicle	0.6
735	3	anterior	SLC1A2	ion transmembrane transporter activity	0.4864864865
736	3	anterior	SLC25A21	inorganic molecular entity transmembrane transporter activity	0.4811320755
737	3	anterior	SLC1A4	transmembrane transporter activity	0.4672131148
738	3	anterior	SLC27A6	inorganic anion transmembrane transport	0.4444444444
739	3	anterior	ANO7	transporter activity	0.4393939394
740	3	anterior	ANO9	chloride transmembrane transporter activity	0.4117647059
741	3	anterior	STRA6	transmembrane transport	0.3984962406
742	3	anterior	FXYD6	ion transport	0.3935483871
743	3	anterior	SLC13A5	cation transmembrane transporter activity	0.3918918919
744	3	anterior	ATP6V1C2	monovalent inorganic cation transmembrane transporter activity	0.3913043478
745	3	anterior	SLC26A8	ion transmembrane transport	0.3909090909
746	3	anterior	OSBPL10
747	3	anterior	SLC17A6
748	3	anterior	LCN12
749	3	anterior	SLC25A1
750	3	anterior	SLC2A9
751	3	anterior	SLC10A1
752	3	anterior	KCNN3
753	3	anterior	AKR1C4
754	3	anterior	AKR1C1
755	3	anterior	SLC32A1
756	3	posterior	NIPA2
757	3	posterior	MCOLN3
758	3	posterior	SLC22A3
759	3	posterior	SLC47A1
760	3	posterior	TRPM3
761	3	posterior	SLC2A13
762	3	posterior	TMCO3
763	3	posterior	ATP8B1
764	3	posterior	SLC9A5
765	3	posterior	TMEM44
766	3	posterior	SLC25A41
767	3	posterior	SLC7A2
768	3	posterior	SLC25A30
769	3	posterior	TMC5
770	3	posterior	SLC24A3
771	3	posterior	SLC26A10
772	3	posterior	TPCN2
773	3	posterior	SLC6A6
774	3	posterior	SLC16A2
775	3	posterior	SLC6A20
776	3	posterior	SLC38A11
777	3	posterior	BEST2
778	3	posterior	SLC17A4
779	3	posterior	SHROOM2
780	3	posterior	SLC16A9
781	3	posterior	AQP6
782	3	posterior	SLC29A1
783	3	posterior	SLCO4C1
784	3	posterior	SLC9A2
788	4	anterior	FAM65B	negative regulation of cellular component movement	0.6666666667
789	4	anterior	NTNG2	negative regulation of cell motility	0.6470588235
790	4	anterior	ACVR1C	negative regulation of cell migration	0.6470588235
791	4	anterior	UNC5D	negative regulation of locomotion	0.6046511628
792	4	anterior	IGSF10	regulation of cell migration	0.4574468085
793	4	anterior	SEMA3C	regulation of neuron migration	0.4545454545
794	4	anterior	EPB41L4B	regulation of cell motility	0.4479166667
795	4	anterior	IGFBP3	regulation of locomotion	0.4174757282
796	4	anterior	CXCR3	regulation of cellular component movement	0.4174757282
797	4	anterior	NOG	cranial nerve structural organization	0.4
798	4	anterior	PTPRF	vascular endothelial growth factor+AC0-activated receptor activity	0.25
799	4	anterior	TNN	positive regulation of glomerulus development	0.2
800	4	anterior	SEMA4G	regulation of localization	0.1769547325
801	4	anterior	TWIST2	regulation of glomerulus development	0.1666666667
802	4	anterior	NOV	cell adhesion	0.1538461538
803	4	anterior	RND1	biological adhesion	0.152173913
804	4	anterior	CHRD	transmembrane receptor protein kinase activity	0.125
805	4	anterior	PTPRR	collagen+AC0-containing extracellular matrix	0.1176470588
806	4	anterior	CDH13	regulation of multicellular organismal process	0.1172161172
807	4	anterior	DPYSL3	negative regulation of response to stimulus	0.1156462585
808	4	anterior	ADAMTS9
809	4	anterior	SFRP2
810	4	anterior	CARD10
811	4	anterior	MITF
812	4	anterior	CDH1
813	4	posterior	ADARB1
814	4	posterior	RCC2
815	4	posterior	SEMA6D
816	4	posterior	PLXNA3
817	4	posterior	NRP2
818	4	posterior	EMILIN1
819	4	posterior	LGR6
820	4	posterior	FAM60A
821	4	posterior	SOX14
822	4	posterior	NF2
823	4	posterior	PHLDB2
824	4	posterior	FUZ
825	4	posterior	SCRT1
826	4	posterior	RAP2C
827	4	posterior	ATOH8
828	4	posterior	MPZL1
829	4	posterior	AMOTL1
830	4	posterior	SEMA3E
831	4	posterior	RND3
834	5	anterior	HRH1	serotonin binding	1
835	5	anterior	HTR4	G+AC0-protein coupled serotonin receptor signaling pathway	1
836	5	anterior	ADRA1A	vasoconstriction	1
837	5	anterior	HTR5A	serotonin receptor activity	1
838	5	anterior	HTR1A	G+AC0-protein coupled serotonin receptor activity	1
839	5	anterior	DRD1	G+AC0-protein coupled amine receptor activity	1
840	5	anterior	HTR2A	G+AC0-protein coupled neurotransmitter receptor activity	1
841	5	anterior	DRD5	amine binding	1
842	5	anterior	ADRB1	serotonin receptor signaling pathway	0.7777777778
843	5	anterior	NTSR1	activation of phospholipase C activity	0.75
844	5	anterior	CHRM5	regulation of blood vessel diameter	0.7083333333
845	5	anterior	HRH2	regulation of tube diameter	0.7083333333
846	5	anterior	EGFR	regulation of phospholipase C activity	0.7
847	5	anterior	HTR1D	positive regulation of phospholipase C activity	0.7
848	5	anterior	APOE	regulation of tube size	0.68
849	5	anterior	P2RX7	regulation of blood vessel size	0.68
850	5	posterior	HTR7	vascular process in circulatory system	0.6296296296
851	5	posterior	EGFR	regulation of phosphatidylinositol biosynthetic process	0.6
852	5	posterior	ADORA2A	positive regulation of glutamate secretion	0.6
853	5	posterior	EDNRA	positive regulation of phosphatidylinositol biosynthetic process	0.6
854	5	posterior	CHRM2
855	5	posterior	NTRK2
856	5	posterior	HTR2B
857	5	posterior	CD38
858	5	posterior	HTR2C
859	6	anterior	GABRA2	GABA+AC0-A receptor complex	1
860	6	anterior	GLRA3	transmitter+AC0-gated ion channel activity	1
861	6	anterior	GRIN3A	inhibitory extracellular ligand+AC0-gated ion channel activity	1
862	6	anterior	CHRNA3	transmitter+AC0-gated ion channel activity involved in regulation of postsynaptic membrane potential	1
863	6	anterior	GRIK3	+ACI-synaptic transmission	GABAergic+ACI-	1
864	6	anterior	GLRA2	GABA+AC0-A receptor activity	1
865	6	posterior	GABRA1	ligand+AC0-gated anion channel activity	1
866	6	posterior	GABRD	GABA receptor complex	1
867	6	posterior	CHRNA1	transmitter+AC0-gated channel activity	1
868	6	posterior	GABRA4	GABA receptor activity	1
869	6	posterior	GABRG2	benzodiazepine receptor activity	1
870	6	posterior	GRIK3	extracellular ligand+AC0-gated ion channel activity	0.9444444444
871	6	posterior	GRIK1	neurotransmitter receptor activity involved in regulation of postsynaptic membrane potential	0.8888888889
872	6	posterior	GABRB2	postsynaptic neurotransmitter receptor activity	0.8888888889
873	6	posterior	GABRG3	chloride channel complex	0.8181818182
874	6	posterior	CHRNA2	cellular response to histamine	0.75
875	6	posterior	CHRNA6	dendrite membrane	0.625
876	6			chloride channel activity	0.6
877	6			ligand+AC0-gated ion channel activity	0.53125
878	6			ligand+AC0-gated channel activity	0.53125
879	7	anterior	PRKD1	vascular endothelial growth factor+AC0-activated receptor activity	0.75
880	7	anterior	CD24	regulation of antigen processing and presentation of peptide or polysaccharide antigen via MHC class II	0.75
881	7	anterior	ACVR1	transmembrane receptor protein tyrosine kinase activity	0.6923076923
882	7	anterior	CXCL12	regulation of glomerulus development	0.6666666667
883	7	anterior	SLC30A10	transmembrane receptor protein kinase activity	0.625
884	7	anterior	CFLAR	positive regulation of glomerulus development	0.6
885	7	anterior	HGF	regulation of ERK1 and ERK2 cascade	0.5789473684
886	7	anterior	TNFSF18	regulation of MAPK cascade	0.4470588235
887	7	anterior	PDGFD	positive regulation of phosphorus metabolic process	0.4392523364
888	7	anterior	ERN1	positive regulation of phosphate metabolic process	0.4392523364
889	7	anterior	KL	positive regulation of phospholipid metabolic process	0.4166666667
890	7	anterior	PRKCD	positive regulation of response to external stimulus	0.3888888889
891	7	anterior	INHBB	regulation of protein phosphorylation	0.3676470588
892	7	anterior	TYRO3	regulation of phosphorylation	0.3448275862
893	7	anterior	CCL4	cellular response to growth factor stimulus	0.3428571429
894	7	anterior	CRLF1	regulation of lipid transporter activity	0.3333333333
895	7	anterior	RET	cellular response to estradiol stimulus	0.3333333333
896	7	anterior	LTK	regulation of phospholipid metabolic process	0.3125
897	7	anterior	C5AR1	regulation of phosphate metabolic process	0.3109756098
898	7	anterior	TMEM102	regulation of phosphorus metabolic process	0.3109756098
899	7	anterior	PPM1F
900	7	anterior	LMTK2
901	7	anterior	SOX9
902	7	anterior	EFNA1
903	7	anterior	CAV2
904	7	anterior	IL18
905	7	anterior	HCLS1
906	7	anterior	VRK2
907	7	anterior	TREM2
908	7	anterior	PYCARD
909	7	posterior	RAPGEF1
910	7	posterior	FPR2
911	7	posterior	EPHA7
912	7	posterior	ULK4
913	7	posterior	NRP1
914	7	posterior	TNFRSF19
915	7	posterior	CCL19
916	7	posterior	KDR
917	7	posterior	THBS1
918	7	posterior	EPHA5
919	7	posterior	PID1
920	7	posterior	FLT3
921	7	posterior	AKT2
922	7	posterior	PKN1
923	7	posterior	RAMP3
924	7	posterior	ITGA2
925	7	posterior	GPNMB
926	7	posterior	IGF1
927	7	posterior	CHEK2
931	8	anterior	MESP1	receptor regulator activity	0.4098360656
932	8	anterior	SEZ6L	receptor ligand activity	0.375
933	8	anterior	DAK	regulation of signal transduction	0.375
934	8	anterior	WFIKKN1	regulation of signaling receptor activity	0.359375
935	8	anterior	TRAIP	regulation of cell communication	0.32247557
936	8	anterior	PXDN	regulation of signaling	0.3203883495
937	8	anterior	LYPD6B	regulation of response to stimulus	0.283286119
938	8	anterior	DYRK3	negative regulation of cell communication	0.2598425197
939	8	anterior	ARHGAP6	negative regulation of signaling	0.2578125
940	8	anterior	GARNL3	regulation of tube size	0.24
941	8	anterior	GRP	regulation of blood vessel size	0.24
942	8	anterior	ST18	negative regulation of response to stimulus	0.231292517
943	8	anterior	PLEKHG1	vascular process in circulatory system	0.2222222222
944	8	anterior	MPP7	regulation of blood vessel diameter	0.2083333333
945	8	anterior	GAST	regulation of tube diameter	0.2083333333
946	8	anterior	PF4V1	circulatory system process	0.1935483871
947	8	anterior	GCH1	extracellular region	0.1515151515
948	8	anterior	ARHGEF1	regulation of anatomical structure size	0.1458333333
949	8	anterior	FSHB	signal transduction	0.1417525773
950	8	anterior	DAPK2	positive regulation of response to external stimulus	0.1388888889
951	8	anterior	KLK5
952	8	anterior	OSGIN1
953	8	anterior	EVC
954	8	anterior	RHOV
955	8	anterior	POFUT1
956	8	anterior	CCBE1
957	8	anterior	AFAP1
958	8	anterior	CTSC
959	8	anterior	VIP
960	8	anterior	GRB14
961	8	anterior	CMTM8
962	8	anterior	GUCA1C
963	8	anterior	UTS2
964	8	anterior	STMN1
965	8	anterior	OBSCN
966	8	anterior	NTS
967	8	anterior	PRICKLE1
968	8	anterior	PEX5L
969	8	anterior	ZNF423
970	8	anterior	PIK3AP1
971	8	anterior	BICC1
972	8	anterior	TRIM15
973	8	anterior	MTM1
974	8	anterior	IL33
975	8	anterior	PHLPP1
976	8	anterior	TIMP1
977	8	anterior	EYA2
978	8	anterior	SCG2
979	8	anterior	IGFBP1
980	8	anterior	RAB34
981	8	anterior	PIK3CD
982	8	anterior	DEPDC7
983	8	anterior	CMTM7
984	8	anterior	HEY2
985	8	anterior	CMTM5
986	8	posterior	MCF2L2
987	8	posterior	CHST11
988	8	posterior	KSR1
989	8	posterior	DDIT4L
990	8	posterior	GDPD5
991	8	posterior	JRK
992	8	posterior	MURC
993	8	posterior	PLEKHG4
994	8	posterior	FST
995	8	posterior	ARHGAP24
996	8	posterior	FHL2
997	8	posterior	RGS8
998	8	posterior	SEC14L1
999	8	posterior	ELF1
1000	8	posterior	IL1A
1001	8	posterior	EPS8L1
1002	8	posterior	PLA2R1
1003	8	posterior	ARHGEF17
1004	8	posterior	TLE6
1005	8	posterior	RALBP1
1006	8	posterior	CLNK
1007	8	posterior	EPS15
1008	8	posterior	WIF1
1009	8	posterior	RGS9BP
1010	8	posterior	FRMPD1
1011	8	posterior	ADAMTS3
1012	8	posterior	BID
1013	8	posterior	SH3BGRL
1014	8	posterior	BTC
1015	8	posterior	AMH
1016	8	posterior	MID2
1017	8	posterior	C1QTNF4
1018	8	posterior	NPPB
1019	8	posterior	NLRX1
1020	8	posterior	PLEKHG2
1021	8	posterior	FAM53B
1022	8	posterior	KREMEN1
1023	8	posterior	SFRP4
1024	8	posterior	FOXL1
1025	8	posterior	FNDC5
1031	9	anterior	PDE2A	voltage+AC0-gated potassium channel activity	1
1032	9	anterior	CNGB1	membrane depolarization during action potential	1
1033	9	anterior	SCN9A	voltage+AC0-gated channel activity	0.935483871
1034	9	anterior	CNGA3	voltage+AC0-gated ion channel activity	0.935483871
1035	9	anterior	KCNE2	voltage+AC0-gated cation channel activity	0.9230769231
1036	9	anterior	SCNN1G	potassium ion transmembrane transport	0.88
1037	9	anterior	KCNC4	cellular potassium ion transport	0.88
1038	9	anterior	KCNF1	potassium channel activity	0.8695652174
1039	9	anterior	KCNJ16	potassium ion transport	0.8461538462
1040	9	anterior	KCNN4	potassium channel complex	0.8333333333
1041	9	anterior	KCNK3	cation channel complex	0.7941176471
1042	9	posterior	KCNJ4	potassium ion transmembrane transporter activity	0.7692307692
1043	9	posterior	KCNE1	neuronal action potential	0.75
1044	9	posterior	CACNA1C	membrane depolarization	0.7333333333
1045	9	posterior	KCNS2	action potential	0.7333333333
1046	9	posterior	SCN2B	cation channel activity	0.679245283
1047	9	posterior	KCNJ2	sodium channel activity	0.6363636364
1048	9	posterior	KCNK2	monovalent inorganic cation transport	0.625
1049	9	posterior	CACNA1A	metal ion transmembrane transporter activity	0.5892857143
1050	9	posterior	CACNG8	transporter complex	0.58
1051	9	posterior	KCNJ11
1052	9	posterior	SCN10A
1053	9	posterior	KCNC1
1054	9	posterior	KCNMB3
1055	9	posterior	CACNB4
1056	9	posterior	CACNA1H
1057	9	posterior	ANO1
1058	9	posterior	KCNH5
1059	9	posterior	KCNH7
1060	9	posterior	KCNJ15
1061	9	posterior	KCNK5
1062	9	posterior	CACNA1G
1063	9	posterior	HCN2
1064	9	posterior	KCNG2
1067	10	anterior	THPO	regulation of phosphorylation	0.3517241379
1068	10	anterior	PEA15	regulation of phosphorus metabolic process	0.3414634146
1069	10	anterior	CCNO	regulation of phosphate metabolic process	0.3414634146
1070	10	anterior	BMP8A	regulation of protein phosphorylation	0.3382352941
1071	10	anterior	MLXIPL	positive regulation of phosphorus metabolic process	0.2990654206
1072	10	anterior	BMP8B	positive regulation of phosphate metabolic process	0.2990654206
1073	10	anterior	C1QL4	regulation of MAPK cascade	0.2941176471
1074	10	anterior	DACT1	positive regulation of phospholipid metabolic process	0.25
1075	10	anterior	GPD1	regulation of phospholipid metabolic process	0.25
1076	10	anterior	RPS6KA6	mechanoreceptor differentiation	0.2
1077	10	anterior	MYCNOS	positive regulation of phosphatidylinositol biosynthetic process	0.2
1078	10	anterior	ALOX12B	regulation of phosphatidylinositol biosynthetic process	0.2
1079	10	anterior	DUSP2	positive regulation of lipid metabolic process	0.1818181818
1080	10	anterior	PDE5A	cGMP binding	0.1666666667
1081	10	anterior	RGS3	regulation of phospholipid biosynthetic process	0.1666666667
1082	10	anterior	DIRAS3	positive regulation of phospholipid biosynthetic process	0.1666666667
1083	10	anterior	CCND2	regulation of ERK1 and ERK2 cascade	0.1578947368
1084	10	anterior	CCNG2	negative regulation of cell communication	0.125984252
1085	10	anterior	DOK7	negative regulation of signaling	0.125
1086	10	anterior	HES5	regulation of signal transduction	0.125
1087	10	anterior	TIMP2
1088	10	posterior	BANK1
1089	10	posterior	LMO3
1090	10	posterior	CLSPN
1091	10	posterior	CBFA2T3
1092	10	posterior	PKIB
1093	10	posterior	TNFRSF10A
1094	10	posterior	PTBP1
1095	10	posterior	CBLB
1096	10	posterior	CAMK1
1097	10	posterior	AGAP2
1098	10	posterior	CEP192
1099	10	posterior	PHACTR2
1100	10	posterior	VAV3
1101	10	posterior	FAS
1102	10	posterior	CAMKK2
1103	10	posterior	HIPK2
1104	10	posterior	PPP2R5C
1105	10	posterior	SAMD5
1106	10	posterior	TARBP2
1107	10	posterior	FAM20A
1108	10	posterior	MAP3K13
1109	10	posterior	LRRK1
1110	10	posterior	PIK3R6
1111	10	posterior	PPP1R2
1112	10	posterior	GDF1
1113	10	posterior	PPP1R1C
1114	10	posterior	CCNI
1115	10	posterior	TRIB2
1116	10	posterior	MAP3K10
1117	10	posterior	DUSP4
1118	10	posterior	LCP2
1119	10	posterior	TNFAIP8L3
1123	11	anterior	GNG2	regulation of lipid transporter activity	0.6666666667
1124	11	anterior	SSTR2	cranial nerve structural organization	0.4
1125	11	anterior	SLIT3	cellular response to estradiol stimulus	0.3333333333
1126	11	anterior	NEUROD1	response to hormone	0.3098591549
1127	11	anterior	PAX2	response to estradiol	0.2916666667
1128	11	anterior	POU4F1	cellular response to endogenous stimulus	0.2820512821
1129	11	anterior	SH3BP4	cellular response to oxygen+AC0-containing compound	0.256097561
1130	11	anterior	GLP2R	response to endogenous stimulus	0.247706422
1131	11	anterior	POSTN	adenylate cyclase+AC0-modulating G+AC0-protein coupled receptor signaling pathway	0.2333333333
1132	11	anterior	TNFSF4	cellular response to organic substance	0.224
1133	11	anterior	APOA2	+ACI-G+AC0-protein coupled receptor signaling pathway	coupled to cyclic nucleotide second messenger+ACI-	0.2051282051
1134	11	anterior	BCL2L11	positive regulation of glomerulus development	0.2
1135	11	anterior	SSTR1	cellular response to chemical stimulus	0.1886792453
1136	11	anterior	NR1H4	positive regulation of lipid metabolic process	0.1818181818
1137	11	anterior	GHSR	cAMP+AC0-mediated signaling	0.1818181818
1138	11	anterior	IGFBP2	positive regulation of phospholipid biosynthetic process	0.1666666667
1139	11	anterior	PTGER4	ear development	0.1666666667
1140	11	anterior	GNAI1	regulation of phospholipid biosynthetic process	0.1666666667
1141	11	anterior	RAB7B	regulation of glomerulus development	0.1666666667
1142	11	posterior	PPARG	cyclic+AC0-nucleotide+AC0-mediated signaling	0.16
1143	11	posterior	FOXA2
1144	11	posterior	PDE3B
1145	11	posterior	GATS
1146	11	posterior	EGR2
1147	11	posterior	PCSK9
1148	11	posterior	TLE4
1149	11	posterior	GHRHR
1150	11	posterior	BAX
1151	11	posterior	ETS1
1152	11	posterior	ADCY7
1153	11	posterior	WNT2
1155				+ACoAKg-Percentage indicates the percentage of genes associated with this function appear in this cluster.
1156				+ACI-+ACoAKg-For each cluster	the top 20 associated terms are shown+ACI-
1157
1158
1159
1160
1161
1162
1163
1164
1165
1166
1167
1168
1169
1170
1171
1172
1173
1174
1175
1176
1177
1178
1179
1180
1181
1182
1183
1184
1185
1186
1187
1188
1189
1190
1191
1192
1193
1194
1195
1196
1197
1198
1199
1200
1201
1202
1203
1204
1205
1206
1207
1208
1209
1210
1211
1212
1213
1214
1215
1216
1217
1218
1219
1220
1221
1222
1223
1224
1225
1226
1227
1228
1229
1230
1231
1232
1233
1234
1235
1236
1237
1238
1239
1240
1241
1242
1243
1244
1245
1246
1247
1248
1249
1250
1251
1252
1253
1254
1255
1256
1257
1258
1259
1260
1261
1262
1263
1264
1265
1266
1267
1268
1269
1270
1271
1272
1273
1274
1275
1276
1277
1278
1279
1280
1281
1282
1283
1284
1285
1286
1287
1288
1289
1290
1291
1292
1293
1294
1295
1296
1297
1298
1299
1300
1301
1302
1303
1304
1305
1306
1307
1308
1309
1310
1311
1312
1313
1314
1315
1316
1317
1318
1319
1320
1321
1322
1323
1324
1325
1326
1327
1328
1329
1330
1331
1332
1333
1334
1335
1336
1337
1338
1339
1340
1341
1342
1343
1344
1345
1346
1347
1348
1349
1350
1351
1352
1353
1354
1355
1356
1357
1358
1359
1360
1361
1362
1363
1364
1365
1366
1367
1368
1369
1370
1371
1372
1373
1374
1375
1376
1377
1378
1379
1380
1381
1382
1383
1384
1385
1386
1387
1388
1389
1390
1391
1392
1393
1394
1395
1396
1397
1398
1399
1400
1401
1402
1403
1404
1405
1406
1407
1408
1409
1410
1411
1412
1413
1414
1415
1416
1417
1418
1419
1420
1421
1422
1423
1424
1425
1426
1427
1428
1429
1430
1431
1432
1433
1434
1435
1436
1437
1438
1439
1440
1441
1442
1443
1444
1445
1446
1447
1448
1449
1450
1451
1452
1453
1454
1455
1456
1457
1458
1459
1460
1461
1462
1463
1464
1465
1466
1467
1468
1469
1470
1471
1472
1473
1474
1475
1476
1477
1478
1479
1480
1481
1482
1483
1484
1485
1486
1487
1488
1489
1490
1491
1492
1493
1494
1495
1496
1497
1498
1499
