## Supplementary Tables 1-6 for "A molecular gradient along the longitudinal axis of the human hippocampus informs large-scale behavioral systems": Table_S3_PLS.csv

probe+AF8-index	beta	gene+AF8-symbol
23274	0.0132647206	RSPH9
40112	0.0124436018	NR2F2
2781	0.0122805272	KCNG1
35503	0.012104113	NR2F2
14245	0.0118514791	SYTL2
40987	0.0117920448	NR2F2
35268	0.0117099306	CADM1
14246	0.0115654683	SYTL2
41473	0.0109824089	CADM1
14244	0.0109007276	SYTL2
20529	0.0108750708	LYPD1
35836	0.0107919747	OBFC2A
24685	0.0107665072	PYDC1
51984	0.0107640892	A+AF8-23+AF8-P213527
6189	0.0105164718	SSTR1
4417	0.0104939683	SERPINF1
51675	0.0104192165	A+AF8-24+AF8-P331711
53388	0.0102692654	A+AF8-23+AF8-P140654
4418	0.010119473	SERPINF1
25772	0.0097695492	KLK7
53387	0.0095625658	A+AF8-23+AF8-P140654
56375	0.009503534	PTGES
44179	0.0094922679	PLAC2
35522	0.0094415425	NRG1
39663	0.0093134431	GLI1
34958	0.0093075798	NRG1
26853	0.0090944394	GHSR
10214	0.0090138479	GPR83
51369	0.0090016232	A+AF8-32+AF8-P136776
35940	0.0089819136	PLAC2
40342	0.0088580311	AC106818.2
35456	0.0088383943	FAM148C
25771	0.0088263138	KLK7
22271	0.0087884563	C5orf38
44435	0.0087761724	AQP3
23275	0.0087645022	RSPH9
38863	0.0087537734	NEURL3
15811	0.0087222321	LXN
12310	0.0087031935	DAK
37571	0.0086562698	CD36
8402	0.0086520749	BAIAP3
40345	0.0086481235	AC106818.2
8403	0.0086046762	BAIAP3
9712	0.0085779553	PLXNC1
11603	0.0085388465	C20orf103
1954	0.0085325797	GPR39
31279	0.0085014719	RUNX1T1
42730	0.0084946362	NRG1
3225	0.0083742133	LMO1
11984	0.0082730553	TMEFF2
23274	0.0132647206	RSPH9
40112	0.0124436018	NR2F2
2781	0.0122805272	KCNG1
35503	0.012104113	NR2F2
14245	0.0118514791	SYTL2
40987	0.0117920448	NR2F2
35268	0.0117099306	CADM1
14246	0.0115654683	SYTL2
41473	0.0109824089	CADM1
14244	0.0109007276	SYTL2
20529	0.0108750708	LYPD1
35836	0.0107919747	OBFC2A
24685	0.0107665072	PYDC1
51984	0.0107640892	A+AF8-23+AF8-P213527
6189	0.0105164718	SSTR1
4417	0.0104939683	SERPINF1
51675	0.0104192165	A+AF8-24+AF8-P331711
53388	0.0102692654	A+AF8-23+AF8-P140654
4418	0.010119473	SERPINF1
25772	0.0097695492	KLK7
53387	0.0095625658	A+AF8-23+AF8-P140654
56375	0.009503534	PTGES
44179	0.0094922679	PLAC2
35522	0.0094415425	NRG1
39663	0.0093134431	GLI1
34958	0.0093075798	NRG1
26853	0.0090944394	GHSR
10214	0.0090138479	GPR83
51369	0.0090016232	A+AF8-32+AF8-P136776
35940	0.0089819136	PLAC2
40342	0.0088580311	AC106818.2
35456	0.0088383943	FAM148C
25771	0.0088263138	KLK7
22271	0.0087884563	C5orf38
44435	0.0087761724	AQP3
23275	0.0087645022	RSPH9
38863	0.0087537734	NEURL3
15811	0.0087222321	LXN
12310	0.0087031935	DAK
37571	0.0086562698	CD36
8402	0.0086520749	BAIAP3
40345	0.0086481235	AC106818.2
8403	0.0086046762	BAIAP3
9712	0.0085779553	PLXNC1
11603	0.0085388465	C20orf103
1954	0.0085325797	GPR39
31279	0.0085014719	RUNX1T1
42730	0.0084946362	NRG1
3225	0.0083742133	LMO1
11984	0.0082730553	TMEFF2
