## Supplementary Tables 1-6 for "A molecular gradient along the longitudinal axis of the human hippocampus informs large-scale behavioral systems": Table_S4_DME.csv

	Functional
	Gradient	Position r2	Predicted r2	Predicted p	p(corrected)	Expl. Var of Gradient
	0	0.034	0.032	0.020	0.199	0.179
	1	0.207	0.209	0.000	0.000	0.158
	2	0.459	0.398	0.000	0.000	0.135
	3	0.030	0.015	0.107	1.000	0.118
	4	0.008	0.001	0.740	1.000	0.092
	5	0.075	0.062	0.001	0.011	0.086
	6	0.001	0.006	0.307	1.000	0.079
	7	0.003	0.000	0.992	1.000	0.063
	8	0.035	0.039	0.010	0.101	0.050
	9	0.045	0.040	0.009	0.089	0.041
	Structural
	Gradient	Position r2	Predicted r2	Predicted p	p(corrected)	Expl. Var of Gradient
	0	0.438	0.413	0.000	0.000	0.240
	1	0.030	0.014	0.120	1.000	0.154
	2	0.001	0.000	0.890	1.000	0.144
	3	0.039	0.034	0.015	0.153	0.117
	4	0.028	0.017	0.090	0.904	0.084
	5	0.035	0.026	0.034	0.344	0.066
	6	0.047	0.051	0.003	0.029	0.061
	7	0.052	0.071	0.000	0.004	0.049
	8	0.006	0.002	0.551	1.000	0.044
	9	0.001	0.003	0.455	1.000	0.040
	Diffusion map embedding was used to reduce hippocampus+AC0-brain functional connectivity (top) and structural covariance
	+ACI-(bottom). Tables show the total amount of variance in the data explained by each gradient	as well as the relationship between+ACI-
	+ACI-a samples loading on a gradient and its position on longitudinal axis (position r2)	as well as predicted position on axis based+ACI-
	+ACI-on gene expression data (proportional to HAGS index+ADs- predicted r2). For this latter relationship	a p+AC0-value is calculated +ACI-
	+ACI-(predicted p)	and this value is also shown corrected for multiple comparisons using the bonferroni method (p(corrected))+ACI-
