## Supplementary Tables 1-6 for "A molecular gradient along the longitudinal axis of the human hippocampus informs large-scale behavioral systems": Table_S5_Datasets.xlsx

### Sheet: Sheet1
	Data	Methods Section	Dataset	Source	Size
	Gene Expression	4.1, 4.3, 4.4, 4.5, 4.6	Allen Human Brain Atlas	Allen Human Brain Atlas	6 Donors
	Resting State Functional Connectivity	4.7	!000 Functional Connectomes	Neurosynth	1000 subjects
	Structural Covariance	4.8	OASIS	Nilearn	153 subjects
	Meta-analytic task activation	4.9	Neurosynth	Neurosynth	11,406 Articles
	Patient FDG-PET	4.10	UCSF MAC In-House Data	UCSF MAC In-House Data	XX AD, XX FTD
