## Supplementary Tables 1-6 for "A molecular gradient along the longitudinal axis of the human hippocampus informs large-scale behavioral systems": Table_S6_NBs.xlsx

### Sheet: Sheet1
Section	Description	Notebook
8.1	Human gene expression data	N1
8.2	Identifying the longitudinal axis of the hippocampus	N2
8.3	Identifying genes regulating the longitudinal axis of the human hippocampus	N2, N3
8.4	De-constructing model features to assess candidate genes responsible for axis regulation	N3
8.5	Characterization of gene sets using gene ontology enrichment analysis	N3
8.6	Whole-brain genomic representation of the hippocampal longitudinal axis -- HAGGIS formulation	N4
8.7	Comparisons with resting-state functional connectivity	N4
8.8	Comparisons with structural covariance	N4
8.9	Comparisons with neurodegeneration in Alzheimer's disease and frontotemporal dementia	N4
8.10	Identifying candidate genomic regulators of brain-hippocampus interactions	N4
8.11	Comparisons with large-scale cognitive systems	N5
This table maps the analyses described in different Methods sections to specific Jupyter Notebooks.
The notebooks can be found at: https://github.com/illdopejake/Hippocampus_AP_Axis
